# Aggregation of HAPLN2, a component of the perinodal extracellular matrix, is a hallmark of physiological brain aging in mice

**DOI:** 10.1101/2025.01.09.632092

**Authors:** Ayaka Watanabe, Shoshiro Hirayama, Itsuki Kominato, Sybille Marchese, Pietro Esposito, Vanya Metodieva, Taeko Kimura, Hiroshi Kameda, Terunori Sano, Masaki Takao, Sho Takatori, Masato Koike, Juan Alberto Varela, Taisuke Tomita, Shigeo Murata

## Abstract

Protein aggregation is a hallmark of neurodegenerative diseases and is also observed in the brains of elderly individuals without such conditions, suggesting that aging drives the accumulation of protein aggregates. However, the comprehensive understanding of age-dependent protein aggregates involved in brain aging remains unclear. Here, we investigated proteins that become sarkosyl-insoluble with age and identified hyaluronan and proteoglycan link protein 2 (HAPLN2), a hyaluronic acid-binding protein of the extracellular matrix at the nodes of Ranvier, as an age-dependent aggregating protein in mouse brains. Elevated hyaluronic acid levels and impaired microglial function reduced the clearance of HAPLN2, leading to its accumulation. HAPLN2 oligomers induced microglial inflammatory responses both *in vitro* and *in vivo*. Furthermore, age-associated HAPLN2 aggregation was also observed in the human cerebellum. These findings suggest that HAPLN2 aggregation results from age-related decline in brain homeostasis and may exacerbate the brain environment by activating microglia. This study provides new insights into the mechanisms underlying cerebellar aging and highlights the role of HAPLN2 in age-associated changes in the brain.

**Author Summary:** To identify age-dependent protein aggregates unrelated to disease, we analyzed the sarkosyl-insoluble proteome of young and aged mouse brains. We discovered that hyaluronan and proteoglycan link protein 2 (HAPLN2), a hyaluronic acid-binding protein existing in the nodal extracellular matrix, accumulated with age. Age-dependently accumulated HAPLN2 formed large protein aggregates that cannot be solubilized by the anionic detergent sarkosyl or by hyaluronidase digestion. In addition, HAPLN2 formed irregularly shaped puncta that were mislocalized from the nodes of Ranvier in the cerebellar white matter of not only aged mice but also aged human brains. Oligomers of full-length HAPLN2 specifically induced microglial activation *in vitro* and *in vivo*. Our findings suggest that the accumulation of HAPLN2 aggregates is a new hallmark of brain aging and a possible factor contributing to brain inflammation.
