## Supplementary material for "Aggregation of HAPLN2, a component of the perinodal extracellular matrix, is a hallmark of physiological brain aging in mice": S3 Table

### Sheet: Sheet1
Accession	Description	Gene name	Fold change (old/young)	P value
P01592	Immunoglobulin J chain OS=Mus musculus GN=Jchain PE=1 SV=4	Jchain	64.4219	3.116e-05
Q9QWK4	CD5 antigen-like OS=Mus musculus GN=Cd5l PE=1 SV=3	Cd5l	62.8333	9.418e-05
Q8K353	Cysteine-rich and transmembrane domain-containing protein 1 OS=Mus musculus GN=Cystm1 PE=1 SV=1	Cystm1	60.0923	2.141e-05
Q9R118	Serine protease HTRA1 OS=Mus musculus GN=Htra1 PE=1 SV=2	Htra1	55.9878	2.04e-06
Q9ESM3	Hyaluronan and proteoglycan link protein 2 OS=Mus musculus GN=Hapln2 PE=1 SV=1	Hapln2	53.2029	2.45e-06
Q61282	Aggrecan core protein OS=Mus musculus GN=Acan PE=1 SV=2	Acan	48.8255	0.00488424
Q62059	Versican core protein OS=Mus musculus GN=Vcan PE=1 SV=2	Vcan	43.8732	1.977e-05
Q8R4V2	Dual specificity protein phosphatase 15 OS=Mus musculus GN=Dusp15 PE=2 SV=3	Dusp15	42.8778	2.3e-07
Q9D700	Dual specificity protein phosphatase 26 OS=Mus musculus GN=Dusp26 PE=2 SV=2	Dusp26	42.8285	3.17e-06
Q3TB82	Pleckstrin homology domain-containing family F member 1 OS=Mus musculus GN=Plekhf1 PE=2 SV=1	Plekhf1	38.7256	4.6e-07
Q8K479	Complement C1q tumor necrosis factor-related protein 5 OS=Mus musculus GN=C1qtnf5 PE=1 SV=1	C1qtnf5	37.1881	1.05e-06
A0A075B5P6	Ig mu chain C region (Fragment) OS=Mus musculus GN=Ighm PE=1 SV=1	Ighm	35.1664	0.00695304
D3Z6S5	Pleckstrin homology domain-containing family B member 1 (Fragment) OS=Mus musculus GN=Plekhb1 PE=1 SV=2	Plekhb1	28.4127	5.542e-05
P01837	Ig kappa chain C region OS=Mus musculus PE=1 SV=1	Igkc	27.9683	0.00084606
P97427	Dihydropyrimidinase-related protein 1 OS=Mus musculus GN=Crmp1 PE=1 SV=1	Crmp1	27.868	7.6e-07
Q9QYE9	Pleckstrin homology domain-containing family B member 1 OS=Mus musculus GN=Plekhb1 PE=1 SV=1	Plekhb1	26.1063	9.1e-07
Q6P1B9	Bin1 protein OS=Mus musculus GN=Bin1 PE=1 SV=1	Bin1	25.5683	1.32e-06
Q8CA71	Protein shisa-4 OS=Mus musculus GN=Shisa4 PE=1 SV=1	Shisa4	22.7208	5.5e-07
Q80VQ0	Aldehyde dehydrogenase family 3 member B1 OS=Mus musculus GN=Aldh3b1 PE=1 SV=1	Aldh3b1	20.3758	4.93e-06
Q9QXV0	ProSAAS OS=Mus musculus GN=Pcsk1n PE=1 SV=2	Pcsk1n	19.8678	0.0052523
P21956	Lactadherin OS=Mus musculus GN=Mfge8 PE=1 SV=3	Mfge8	15.4327	1.487e-05
Q8CHX7	Raftlin-2 OS=Mus musculus GN=Rftn2 PE=1 SV=3	Rftn2	14.7266	5.991e-05
A0A1L1SS37	Transforming acidic coiled-coil-containing protein 2 (Fragment) OS=Mus musculus GN=Tacc2 PE=1 SV=1	Tacc2	12.658	1.309e-05
A0A1L1SR84	Protein turtle homolog B OS=Mus musculus GN=Igsf9b PE=1 SV=1	Igsf9b	12.2451	1.063e-05
Q9WV95	Pleckstrin homology-like domain family A member 3 OS=Mus musculus GN=Phlda3 PE=1 SV=1	Phlda3	11.6206	0.0003035
O08859	Tumor necrosis factor-inducible gene 6 protein OS=Mus musculus GN=Tnfaip6 PE=2 SV=1	Tnfaip6	10.7618	0.0081067
Q6IRU2	Tropomyosin alpha-4 chain OS=Mus musculus GN=Tpm4 PE=1 SV=3	Tpm4	10.5527	0.00417619
Q3V0K9	Plastin-1 OS=Mus musculus GN=Pls1 PE=1 SV=1	Pls1	10.4986	0.00651766
Q65Z95	Protein yippee-like 2 OS=Mus musculus GN=Ypel2 PE=2 SV=1	Ypel2	10.1019	4.6e-07
Q8CIB5	Fermitin family homolog 2 OS=Mus musculus GN=Fermt2 PE=1 SV=1	Fermt2	10.0088	8.3e-07
P23927	Alpha-crystallin B chain OS=Mus musculus GN=Cryab PE=1 SV=2	Cryab	9.7842	2.6e-07
Q91X56	Sphingosine 1-phosphate receptor 5 OS=Mus musculus GN=S1pr5 PE=1 SV=1	S1pr5	8.48837	0.00032611
B1AZP2	Disks large-associated protein 4 OS=Mus musculus GN=Dlgap4 PE=1 SV=1	Dlgap4	8.29789	4.548e-05
K3W4R2	Myosin-14 OS=Mus musculus GN=Myh14 PE=1 SV=1	Myh14	8.23228	0.0009144
O35393	Ephrin-B3 OS=Mus musculus GN=Efnb3 PE=1 SV=1	Efnb3	8.20628	0.00043398
Q6PFX7	Neuronal tyrosine-phosphorylated phosphoinositide-3-kinase adapter 1 OS=Mus musculus GN=Nyap1 PE=1 SV=1	Nyap1	8.12926	0.00544745
Q8C033	Rho guanine nucleotide exchange factor 10 OS=Mus musculus GN=Arhgef10 PE=1 SV=2	Arhgef10	7.20199	0.00901223
O88502	High affinity cAMP-specific and IBMX-insensitive 3',5'-cyclic phosphodiesterase 8A OS=Mus musculus GN=Pde8a PE=1 SV=1	Pde8a	7.11745	4.246e-05
Q80TY0	Formin-binding protein 1 OS=Mus musculus GN=Fnbp1 PE=1 SV=2	Fnbp1	6.99602	0.0003046
Q6NY15	Testis-specific gene 10 protein OS=Mus musculus GN=Tsga10 PE=1 SV=1	Tsga10	6.94695	0.00564409
Q3TYA4	Putative uncharacterized protein OS=Mus musculus GN=Stxbp6 PE=1 SV=1	Stxbp6	6.80529	7.6e-07
Q8K3G9	DCC-interacting protein 13-beta OS=Mus musculus GN=Appl2 PE=1 SV=1	Appl2	6.64848	0.00159296
P00848	ATP synthase subunit a OS=Mus musculus GN=Mtatp6 PE=1 SV=1	Mtatp6	6.59548	0.0042072
Q9QUP5	Hyaluronan and proteoglycan link protein 1 OS=Mus musculus GN=Hapln1 PE=1 SV=1	Hapln1	6.54267	0.00211283
O09198	Myelin and lymphocyte protein OS=Mus musculus GN=Mal PE=2 SV=1	Mal	6.25202	0.00046062
E9PWM3	Armadillo repeat-containing, X-linked 4 OS=Mus musculus GN=Armcx4 PE=1 SV=1	Armcx4	6.11616	0.00023513
Q8BHJ6	Serine incorporator 5 OS=Mus musculus GN=Serinc5 PE=2 SV=1	Serinc5	6.0896	0.0003435
Q60771	Claudin-11 OS=Mus musculus GN=Cldn11 PE=1 SV=1	Cldn11	5.97561	7.2e-06
P56695	Wolframin OS=Mus musculus GN=Wfs1 PE=1 SV=1	Wfs1	5.93795	8.74e-06
Q5SYD0	Unconventional myosin-Id OS=Mus musculus GN=Myo1d PE=1 SV=1	Myo1d	5.80285	4e-08
Q8BR37	E3 ubiquitin-protein ligase NHLRC1 OS=Mus musculus GN=Nhlrc1 PE=2 SV=1	Nhlrc1	5.7763	0.00383263
Q8BP92	Reticulocalbin-2 OS=Mus musculus GN=Rcn2 PE=1 SV=1	Rcn2	5.69144	0.00808266
Q3U717	Protein lifeguard 3 OS=Mus musculus GN=Tmbim1 PE=1 SV=1	Tmbim1	5.64891	2.475e-05
Q924S8	Sprouty-related, EVH1 domain-containing protein 1 OS=Mus musculus GN=Spred1 PE=1 SV=1	Spred1	5.13122	0.00250855
P48744	Norrin OS=Mus musculus GN=Ndp PE=1 SV=1	Ndp	5.12954	0.00260677
Q4V9Z5	Seizure 6-like protein 2 OS=Mus musculus GN=Sez6l2 PE=1 SV=1	Sez6l2	5.0439	0.00031069
Q9QYM5	Rho-related GTP-binding protein RhoN OS=Mus musculus GN=Rnd2 PE=2 SV=1	Rnd2	5.04253	0.00516912
