## Supplementary material for "Aggregation of HAPLN2, a component of the perinodal extracellular matrix, is a hallmark of physiological brain aging in mice": S6 Table

### Sheet: Sheet1
	Description	Gene name	Fold change (old/young)	P value
Q64524	Histone H2B type 2-E OS=Mus musculus GN=Hist2h2be PE=1 SV=3	Hist2h2be	89.2385	0.00492492
B1AWC9	Phosphodiesterase OS=Mus musculus GN=Pde4b PE=1 SV=1	Pde4b	41.1282	0.026582
Q9Z0F7	Gamma-synuclein OS=Mus musculus GN=Sncg PE=1 SV=1	Sncg	25.478	0.0435894
Q61282	Aggrecan core protein OS=Mus musculus GN=Acan PE=1 SV=2	Acan	16.3906	0.0488409
A2AGT5	Cytoskeleton-associated protein 5 OS=Mus musculus GN=Ckap5 PE=1 SV=1	Ckap5	9.914	0.0484951
A2AG50	MAP7 domain-containing protein 2 OS=Mus musculus GN=Map7d2 PE=1 SV=1	Map7d2	7.49329	1.073e-05
Q9R118	Serine protease HTRA1 OS=Mus musculus GN=Htra1 PE=1 SV=2	Htra1	5.00749	0.00075175
A0A075B6A0	Ig mu chain C region (Fragment) OS=Mus musculus GN=Ighm PE=1 SV=2	Ighm	4.19245	0.00919602
Q3U9N4	Granulins OS=Mus musculus GN=Grn PE=1 SV=1	Grn	3.94039	0.00751289
P70699	Lysosomal alpha-glucosidase OS=Mus musculus GN=Gaa PE=1 SV=2	Gaa	3.45829	0.0283309
Q62059	Versican core protein OS=Mus musculus GN=Vcan PE=1 SV=2	Vcan	3.3718	0.00023012
Q9D2P8	Myelin-associated oligodendrocyte basic protein OS=Mus musculus GN=Mobp PE=1 SV=1	Mobp	3.1223	8.221e-05
P63040	Complexin-1 OS=Mus musculus GN=Cplx1 PE=1 SV=1	Cplx1	3.07086	0.013547
O88531	Palmitoyl-protein thioesterase 1 OS=Mus musculus GN=Ppt1 PE=1 SV=2	Ppt1	2.83728	0.00047082
Q9QYA2	Mitochondrial import receptor subunit TOM40 homolog OS=Mus musculus GN=Tomm40 PE=1 SV=3	Tomm40	2.66299	0.013969
Q8C167	Prolyl endopeptidase-like OS=Mus musculus GN=Prepl PE=1 SV=1	Prepl	2.60851	0.0285204
P09528	Ferritin heavy chain OS=Mus musculus GN=Fth1 PE=1 SV=2	Fth1	2.37856	3.576e-05
O89023	Tripeptidyl-peptidase 1 OS=Mus musculus GN=Tpp1 PE=1 SV=2	Tpp1	2.36421	0.00038285
P23927	Alpha-crystallin B chain OS=Mus musculus GN=Cryab PE=1 SV=2	Cryab	2.3639	0.023644
F6TYB7	Myelin basic protein (Fragment) OS=Mus musculus GN=Mbp PE=1 SV=1	Mbp	2.33518	0.0217373
J3QPG5	Prosaposin OS=Mus musculus GN=Psap PE=1 SV=1	Psap	2.26065	0.00472604
P40240	CD9 antigen OS=Mus musculus GN=Cd9 PE=1 SV=2	Cd9	2.15378	0.00052196
Q920I9	WD repeat-containing protein 7 OS=Mus musculus GN=Wdr7 PE=1 SV=3	Wdr7	2.09926	0.0299894
Q3V0K9	Plastin-1 OS=Mus musculus GN=Pls1 PE=1 SV=1	Pls1	2.09896	0.0009406
Q5EBJ4	Ermin OS=Mus musculus GN=Ermn PE=1 SV=1	Ermn	2.08597	0.00075526
Q9QUP5	Hyaluronan and proteoglycan link protein 1 OS=Mus musculus GN=Hapln1 PE=1 SV=1	Hapln1	2.07029	2.029e-05
Q9ESM3	Hyaluronan and proteoglycan link protein 2 OS=Mus musculus GN=Hapln2 PE=1 SV=1	Hapln2	2.06481	0.0009483
P29391	Ferritin light chain 1 OS=Mus musculus GN=Ftl1 PE=1 SV=2	Ftl1	2.02459	0.00020759
