## Supplementary material for "Aggregation of HAPLN2, a component of the perinodal extracellular matrix, is a hallmark of physiological brain aging in mice": S7 Table

### Sheet: S7 Table
Donor ID	Age	Gender	AT8	CERAD	Thal	DLB 4th	LB Braak	Grain	Joseph-TDP
Donor1	64	Male	1	0	1	0	0	0	0
Donor2	65	Male	0	0	1	0		0	0
Donor3	65	Male	0	0	1	0	0	0	0
Donor4	67	Male	1	0	0	0	0	0	0
Donor5	80	Male	1	1	3	B	3	0	1
Donor6	81	Male	2/2	0	2	B	3	1/2	1
Donor7	83	Female	1/1	0	1	0	0	0/0.5	1
Donor8	83	Male	2	0	0	0	0	0	0
Donor9	83	Female	2	1	3	0	1	1	1
