## Supplementary material for "Aggregation of HAPLN2, a component of the perinodal extracellular matrix, is a hallmark of physiological brain aging in mice": S8 Table

### Sheet: S8 Table
Antibody	Specificity	Dilution	Clone	Source
ACAN	Aggrecan core protein	1:1000 (IB)	Rabbit Polyclonal	Merck, AB1031
Calbindin 1	Calbindin-D 28k	1:10 (IHC)	Mouse (IgG1) L109/57	Gift from Dr. Takatori
Caspr	Contactin associated protein	1:100 (IHC)	Rabbit Polyclonal	Abcam, Ab34151
HABP	Hyaluronic acid binding protein	1:100 (IHC)	Bovine	Hokudo, BC41
HAPLN1	Hyaluronan and proteoglycan link protein 1	1:1000 (IB)	Goat (IgG) Polyclonal	R&D Systems, AF2608
HAPLN2	Hyaluronan and proteoglycan link protein 2	1:400 (IHC), 1:1000 (IB)	Mouse (IgG1) F-7	Santa Cruz, sc-376797
Iba1	Ionized calcium binding adaptor molecule 1	1:100 (IHC)	Rabbit Polyclonal	Wako, 013–27691
MBP	Myelin basic protein	1:1000 (IHC)	Rabbit Polyclonal	Cell Signaling, 78896S
oxStayGold	oxStayGold	1:1 (IB)	Rabbit Polyclonal	This laboratory
p62	Sequestosome 1	1:100 (IHC)	Rabbit Polyclonal	MBL, PM045
Ubiquitin	Ubiquitin	1:1000 (IB)	Mouse (IgG1) FK-2	Cosmo Bio, NBT-MFK003
Ubiquitin	K48-linked polyubiquitin	1:100 (IHC)	Rabbit (IgG) Apu2	Sigma-Aldrich, ZRB-2150
WFA, WFL, biotinylated	Wisteria Floribunda Lectin	1:100 (IHC)		Vector Laboratories, B-1355
α-tubulin	α-tubulin	1:1000 (IB)	Mouse (IgG2a) B-7	Santa Cruz, sc-5286
